# Pseudogenes Document Protracted Parallel Regression of Oral Anatomy in Myrmecophagous Mammals

**DOI:** 10.1101/2025.02.21.639456

**Authors:** Christopher A. Emerling, Sophie Teullet, Rémi Allio, John Gatesy, Mark S. Springer, Frédéric Delsuc

## Abstract

Adaptation to ant and/or termite consumption (myrmecophagy) in mammals constitutes a textbook example of convergent evolution, being independently derived in several mammalian lineages. Myrmecophagous species are characterized by striking convergent morphological adaptations such as skull elongation, enlargement of salivary glands, and long claws to dig into ant and termite nests. These evolutionary modifications also include anatomical regression, such as dental simplification or loss, reduction of masticatory muscles, and possessing a reduced set of taste buds. To gain insights into the molecular changes underlying the regression of these morpho-anatomical traits, we investigated the functionality of candidate genes related to dentition, gustation, and mastication in nine convergent myrmecophagous mammalian lineages. We examined these genes in a comparative phylogenetic context, paired with molecular evolutionary analyses, to estimate the relative timing of loss of gene function over the evolutionary history of each convergent lineage. We found that gustatory reduction and pseudogenization of masticatory myosin often were associated with the regression of dental genes. Evidence of pseudogenization events linked to oral anatomy dates to as early as the Cretaceous/Paleogene boundary, and is an ongoing process including examples of incipient gene inactivations. Whereas we found evidence for gene inactivations across all three functional categories occurring during distinct temporal intervals, there was variation in the sets of genes lost and the relative timing of inactivation events. The combined evidence suggests that the convergent evolution of myrmecophagy has occurred as a protracted process with distinct phases of anatomical evolution, over timescales as long as 60 Myr.
