## Supplementary material for "Pseudogenes Document Protracted Parallel Regression of Oral Anatomy in Myrmecophagous Mammals": Supp Table S1

### Sheet: Sheet1
Supplementary Table S1. Information on genome assemblies used in this study.
Clade	Species	NCBI RefSeq / GenBank Assembly	Scaffold N50	Contig N50	Coverage
Afrotheria	Chrysochloris asiatica	GCF_000296735.1	13.5 Mb	19.6 kb	66.0x
Afrotheria	Echinops telfairi	GCF_000313985.2	54.4 Mb	20.4 kb	78.0x
Afrotheria	Elephantulus edwardii	GCF_000299155.1	15 Mb	24.2 kb	62.0x
Afrotheria	Elephas maximus	GCF_024166365.1	127.4 Mb	88 Mb	43.0x
Afrotheria	Loxodonta africana	GCF_000001905.1	46.4 Mb	69 kb	7x
Afrotheria	Orycteropus afer	GCF_000298275.1	7.9 Mb	17.7 kb	44.0x
Afrotheria	Orycteropus afer	GCA_004365145.1	23 kb	20.4 kb	35.2x
Afrotheria	Procavia capensis	GCA_000152225.2	905.8 kb	35.8 kb	107x Illumina; 2.3x Sanger
Afrotheria	Trichechus manatus	GCF_000243295.1	14.4 Mb	37.8 kb	150.0x
Marsupialia	Antechinus flavipes	GCF_016432865.1	636.7 Mb	51.8 Mb	100.0x
Marsupialia	Dasyurus viverrinus	GCA_020854095.1	628.5 Mb	13.8 Mb	30.0x
Marsupialia	Dromiciops gliroides	GCF_019393635.1	670.8 Mb	38.2 Mb	63.0x
Marsupialia	Gracilinanus agilis	GCF_016433145.1	683.5 Mb	73.2 kb	100.0x
Marsupialia	Monodelphis domestica	GCF_000002295.2	59.8 Mb	108 kb	N/A
Marsupialia	Myrmecobius fasciatus	GCA_023553655.1	222.8 kb	37.8 kb	31.0x
Marsupialia	Phascolarctos cinereus	GCF_002099425.1	N/A	11.6 Mb	57.3x
Marsupialia	Sarcophilus harrisii	GCF_902635505.1	611.3 Mb	62.3 Mb	88.0x
Marsupialia	Sarcophilus harrisii	GCA_007988765.1	7.8 Mb	20.1 kb	124.0x
Marsupialia	Trichosurus vulpecula	GCF_011100635.1	442.6 Mb	4.3 Mb	60.7x
Marsupialia	Vombatus ursinus	GCF_900497805.2	28.5 Mb	113.1 kb	87.0x
Monotremata	Ornithorhynchus	GCA_002966995.1	18.7 Mb	7.6 Mb	90.0x
Monotremata	Ornithorhynchus anatinus	GCA_004115175.2	882.2 kb	882.2 kb	58.8x
Monotremata	Ornithorhynchus anatinus	GCF_004115215.2	83.3 Mb	15.1 Mb	58.8x
Monotremata	Tachyglossus aculeatus	GCF_015852505.1	63.4 Mb	19.9 Mb	58.3x
Monotremata	Tachyglossus aculeatus	GCA_015852515.1	948.2 kb	944.5 kb	58.3x
Monotremata	Tachyglossus aculeatus	GCA_015598185.1	38.6 Mb	25 kb	76.0x
Carnivora	Ailuropoda melanoleuca	GCF_002007445.2	129.2 Mb	127.7 kb	93.0x
Carnivora	Ailuropoda melanoleuca	GCF_000004335.2	1.3 Mb	39.9 kb	60.0x
Carnivora	Ailurus fulgens	GCA_002007465.1	3 Mb	99.6 kb	115.5x
Carnivora	Canis lupus dingo	GCF_003254725.2	64.3 Mb	40.7 Mb	60.0x
Carnivora	Canis lupus familiaris	GCF_000002285.5	63.7 Mb	27.5 Mb	100.0x
Carnivora	Canis lupus familiaris	GCA_000331495.1	N/A	21.8 kb	90.0x
Carnivora	Crocuta crocuta	GCA_008692635.1	7.2 Mb	97.9 kb	95.2x
Carnivora	Enhydra lutris	GCF_002288905.1	38.8 Mb	244.5 kb	110.0x
Carnivora	Felis catus	GCA_000181335.6	88.9 Mb	41.9 Mb	72.0x
Carnivora	Hyaena hyaena	GCF_003009895.1	2 Mb	311.2 kb	56.0x
Carnivora	Lycaon pictus	GCA_001883655.1	64.2 Mb	2.7 kb	5.8x
Carnivora	Otocyon megalotis	GCA_017311455.1	728.1 kb	718 kb	100.0x
Carnivora	Panthera leo	GCF_018350215.1	147.4 Mb	77.8 Mb	76.0x
Carnivora	Panthera tigris	GCF_000464555.1	8.9 Mb	30 kb	99.0x
Carnivora	Panthera uncia	GCF_023721935.1	112.1 Mb	179.5 kb	31.9x
Carnivora	Proteles cristata	GCA_017311185.1	1.3 Mb	1.3 Mb	100.0x
Carnivora	Ursus arctos	GCF_023065955.1	70.1 Mb	43.9 Mb	32.0x
Carnivora	Ursus maritimus	GCF_000687225.1	15.9 Mb	46.5 kb	101.0x
Pholidota	Manis crassicaudata	GCA_016801295.1	14.2 kb	7.4 kb	44.0x
Pholidota	Manis culionensis	GCA_032206105.1	745 bp	745 bp	76.7x
Pholidota	Manis javanica	GCF_014570535.1	13.9 Mb	84 kb	411.8x
Pholidota	Manis javanica	GCA_024605085.1	N/A	15.8 Mb	242.0x
Pholidota	Manis javanica	GCF_001685135.1	204.7 kb	38.9 kb	60.0x
Pholidota	Manis pentadactyla	GCF_014570555.1	7.8 Mb	151.9 kb	281.6x
Pholidota	Manis pentadactyla	GCA_024244205.1	14 Mb	14 Mb	144.0x
Pholidota	Manis pentadactyla	GCA_030020945.1	139.4 Mb	31.2 Mb	30.1x
Pholidota	Manis pentadactyla	GCA_000738955.1	117.9 kb	28.7 kb	61.0x
Pholidota	Phataginus tetradactyla	GCA_032200785.1	19.6 kb	19.4 kb	43.4x
Pholidota	Phataginus tricuspis	GCA_029783875.1	46.4 Mb	113.2 kb	100.0x
Pholidota	Phataginus tricuspis	GCA_004765945.2	9.9 Mb	23.7 kb	30.0x
Pholidota	Smutsia temminckii	GCA_032201145.1	11.4 kb	11.3 kb	43.9x
Xenarthra	Bradypus variegatus	GCA_004027775.1	1.9 kb	1.9 kb	57.9x
Xenarthra	Cabassous unicinctus	GCA_029593785.1	7.4 kb	7.2 kb	60.0x
Xenarthra	Choloepus didactylus	GCF_015220235.1	146.2 Mb	21 Mb	56.8x
Xenarthra	Choloepus hoffmanni	GCA_000164785.2	366.4 kb	64.5 kb	65.0x
Xenarthra	Dasypus novemcinctus	GCF_000208655.1	1.7 Mb	26.3 kb	6.0x
Xenarthra	Myrmecophaga tridactyla	GCA_004026745.1	N/A	N/A	28.9x
Xenarthra	Tamandua tetradactyla	GCA_023853755.1	547.3 kb	547.3 kb	66.5x
Xenarthra	Tolypeutes matacus	GCA_026826555.1	12.6 Mb	129.4 kb	70.0x
Xenarthra	Tolypeutes matacus	GCA_004025125.1	10.2 kb	9.4 kb	22.1x
Primates	Homo sapiens	GCA_001856745.1	N/A	8.6 Mb	102.0x
Primates	Homo sapiens	GCA_002009925.1	N/A	2.4 Mb	50.0x
