## Supplementary material for "Pseudogenes Document Protracted Parallel Regression of Oral Anatomy in Myrmecophagous Mammals": Supp Table S2

### Sheet: Sheet1
Supplementary Table S2. Species used as outgroups for PAML analyses.
Taxon	ACP4	AMBN	AMELX	AMTN	DSPP	ENAM	KLK4	MMP20	MYH16	ODAM	ODAPH	PKD2L1	TAS1R1	TAS1R2	TAS1R3
Diprotodontia	Trichosurus vulpecula	Phascolarctos cinereus	Trichosurus vulpecula	Trichosurus vulpecula	Phascolarctos cinereus	Phascolarctos cinereus	N/A	Trichosurus vulpecula	Trichosurus vulpecula	Trichosurus vulpecula	Phascolarctos cinereus	Trichosurus vulpecula	Vombatus ursinus	Trichosurus vulpecula	Trichosurus vulpecula
Dasyuromorphia	Antechinus flavipes	Sarcophilus harrisii	Sarcophilus harrisii	Sarcophilus harrisii	Antechinus flavipes	Antechinus flavipes	N/A	Antechinus flavipes	Sarcophilus harrisii	Sarcophilus harrisii	Antechinus flavipes	Sarcophilus harrisii	Sarcophilus harrisii	Antechinus flavipes	Antechinus flavipes
Microbiotheria	Dromiciops gliroides	Dromiciops gliroides	Dromiciops gliroides	Dromiciops gliroides	Dromiciops gliroides	Dromiciops gliroides	N/A	Dromiciops gliroides	Dromiciops gliroides	N/A	Dromiciops gliroides	Dromiciops gliroides	Dromiciops gliroides	Dromiciops gliroides	Dromiciops gliroides
Didelphimorphia	Monodelphis domestica	Gracilinanus agilis	Monodelphis domestica	N/A	Gracilinanus agilis	Gracilinanus agilis	N/A	Monodelphis domestica	Monodelphis domestica	N/A	Monodelphis domestica	Monodelphis domestica	Gracilinanus agilis	Monodelphis domestica	Monodelphis domestica
Afrosoricida	Echinops telfairi	Chrysochloris asiatica	Chrysochloris asiatica	Chrysochloris asiatica	Echinops telfairi	Chrysochloris asiatica	N/A	Chrysochloris asiatica	Echinops telfairi	Chrysochloris asiatica	Echinops telfairi	N/A	Chrysochloris asiatica	Echinops telfairi	Echinops telfairi
Macroscelidea	Elephantulus edwardii	Elephantulus edwardii	Elephantulus edwardii	Elephantulus edwardii	Elephantulus edwardii	Elephantulus edwardii	N/A	Elephantulus edwardii	N/A	Elephantulus edwardii	Elephantulus edwardii	N/A	Elephantulus edwardii	Elephantulus edwardii	Elephantulus edwardii
Sirenia	Trichechus manatus	Trichechus manatus	Trichechus manatus	Trichechus manatus	Trichechus manatus	Trichechus manatus	N/A	Trichechus manatus	N/A	Trichechus manatus	Trichechus manatus	Trichechus manatus	Trichechus manatus	Trichechus manatus	Trichechus manatus
Proboscidea	Loxodonta africana	Elephas maximus	Loxodonta africana	Elephas maximus	Elephas maximus	Loxodonta africana	N/A	Loxodonta africana	N/A	Loxodonta africana	Elephas maximus	Loxodonta africana	Loxodonta africana	Elephas maximus	Elephas maximus
Scandentia	N/A	Tupaia chinensis	Tupaia chinensis	Tupaia chinensis	Tupaia chinensis	Tupaia chinensis	Tupaia chinensis	Tupaia chinensis	Tupaia chinensis	Tupaia chinensis	Tupaia chinensis	N/A	Tupaia chinensis	Tupaia chinensis	Tupaia chinensis
Dermoptera	Cynocephalus volans	Galeopterus variegatus	Galeopterus variegatus	Cynocephalus volans	Galeopterus variegatus	Galeopterus variegatus	Galeopterus variegatus	Galeopterus variegatus	N/A	N/A	Galeopterus variegatus	Galeopterus variegatus	Galeopterus variegatus	Galeopterus variegatus	Cynocephalus volans
Primates	Homo sapiens	Homo sapiens	Homo sapiens	Homo sapiens	Homo sapiens	Homo sapiens	Homo sapiens	Homo sapiens	Pan paniscus	Homo sapiens	Homo sapiens	Homo sapiens	Homo sapiens	Homo sapiens	Homo sapiens
Lagomorpha	Lepus europaeus	Lepus europaeus	N/A	Lepus europaeus	Oryctolagus cuniculus	Lepus europaeus	Lepus europaeus	Ochotona curzoniae	N/A	Lepus europaeus	Lepus europaeus	Lepus europaeus	Oryctolagus cuniculus	Lepus europaeus	Lepus europaeus
Rodentia	Urocitellus parryii	Marmota marmota	Mus musculus	Chinchilla lanigera	Mus musculus	Sciurus carolinensis	Marmota monax	Marmota flaviventris	Marmota marmota	Sciurus carolinensis	Marmota flaviventris	Sciurus carolinensis	Ictidomys tridecemlineatus	Mus musculus	Marmota marmota
Eulipotyphla	Talpa occidentalis	Erinaceus europaeus	Talpa occidentalis	Talpa occidentalis	Talpa occidentalis	Talpa occidentalis	Sorex fumeus	Talpa occidentalis	N/A	Talpa occidentalis	Erinaceus europaeus	Erinaceus europaeus	Talpa occidentalis	Sorex fumeus	Erinaceus europaeus
Chiroptera	Myotis myotis	Pipistrellus kuhlii	Pipistrellus kuhlii	Rhinolophus ferrumequinum	Molossus molossus	Hipposideros armiger	N/A	Pteropus vampyrus	Rhinolophus sinicus	Phyllostomus hastatus	Rhinolophus ferrumequinum	Hipposideros armiger	N/A	Rhinolophus sinicus	Eptesicus fuscus
Perissodactyla	Ceratotherium simum	Ceratotherium simum	Equus caballus	Equus caballus	Equus caballus	Ceratotherium simum	Equus quagga	Ceratotherium simum	N/A	Equus quagga	Diceros bicornis	Diceros bicornis	Equus przewalskii	Diceros bicornis	Equus quagga
Carnivora	Suricata suricatta	Mustela erminea	Canis lupus dingo	Panthera onca	Panthera onca	Panthera leo	Panthera pardus	Neofelis nebulosa	Felis catus	Meles meles	Mustela lutreola	Meles meles	Prionailurus bengalensis	Canis lupus familiaris	Puma concolor
Cetartiodactyla	Vicugna pacos	Bos mutus	Bos taurus	Camelus bactrianus	Dama dama	Camelus bactrianus	Bison bison	Phacochoerus africanus	Neophocaena asiaeorientalis	Moschus berezovskii	Camelus dromedarius	Hippopotamus amphibius	Camelus dromedarius	Sus scrofa	Phacochoerus africanus
