## Supplementary material for "Pseudogenes Document Protracted Parallel Regression of Oral Anatomy in Myrmecophagous Mammals": Supp Table S3

### Sheet: S3. ACP4
Supplementary Table S3. PAML and pseudogene dating analysis results for ACP4. Green highlighted values indicate significant difference in models (p < 0.05).
One ratio analyses
CF	K	negative log likelihood	AIC	DAIC	Relative weight	w
1/61 each	0	-9471.26	18942.5	-275.227	1.71856e-60	0.199
F1X4	3	-9354.85	18715.7	-48.4232	3.05524e-11	0.1544
F3X4	9	-9324.64	18667.3	0	1	0.1222
PANGOLINS									PANGOLINS
PAML branch models	negative log likelihood	Model comparison	Likehood ratio test	Background w	Stem Pholidota w	Crown Pholidota w			Pseudogene dating	Branch length	Time Pseudogenic (1dS)	Time Pseudogenic (2dS)	Crown Divergence	Pseudogene Date (1dS)	Pseudogene Date (2dS)	Pseudogene Date (AVG)
Model 1: Pangolins	-10682.2			0.1227	0.4578	0.7379			Pangolins all	38.13	14.3167	11.2938	41.34	55.6567	52.6338	54.1453
Model 2: Pangolins Fixed 1	-10683.7	1 vs. 2	3.07046	0.1227	0.4521	1
Model 3: Pangolins Stem BG	-10698.4	1 vs. 3	32.3314	0.1322		0.7579
AARDVARK									AARDVARK
PAML branch models	negative log likelihood	Model comparison	Likehood ratio test	Background w	Orycteropus w				Pseudogene dating	Branch length	Pseudogene Date (1dS)	Pseudogene Date (2dS)	Pseudogene Date (AVG)
Model 1: Orycteropus	-9674.88			0.1234	0.5103				Orycteropus afer	66.3	29.2625	23.6099	26.4362
Model 2: Orycteropus BG	-9689.91	1 vs. 2	30.0533	0.1311
ECHIDNA									ECHIDNA
PAML branch models	negative log likelihood	Model comparison	Likehood ratio test	Background w	Ornithorhynchus w	Tachyglossus w			Pseudogene dating	Branch length	Pseudogene Date (1dS)	Pseudogene Date (2dS)	Pseudogene Date (AVG)
Model 1: Tachyglossus + Ornithorhynchus	-9928.79			0.1198	6.8833	0.2962			Tachyglossus	56.4	11.3031	8.41828	9.86067
Model 2: Tachyglossus BG + Ornithorhynchus	-9929.34	1a vs. 1b	1.09845	0.1205	0.0691
NUMBAT									NUMBAT
PAML branch models	negative log likelihood	Model comparison	Likehood ratio test	Background w	Myrmecobius w				Pseudogene dating	Branch length	Pseudogene Date (1dS)	Pseudogene Date (2dS)	Pseudogene Date (AVG)
Model 1: Myrmecobius	-9451.91			0.122	0.4693				Myrmecobius fasciatus	36.5	14.4379	11.4673	12.9526
Model 2: Myrmecobius BG	-9455.39	1 vs. 2	6.96496	0.1241
