## Supplementary material for "Pseudogenes Document Protracted Parallel Regression of Oral Anatomy in Myrmecophagous Mammals": Supp Table S4

### Sheet: S4. AMBN
Supplementary Table S4. PAML and pseudogene dating analysis results for AMBN.
One ratio analyses
CF	K	negative log likelihood	AIC	DAIC	Relative weight	w
1/61 each	0	-10206	20412	0	1	0.4081
F1X4	3	-10210	20425.9	-13.9667	0.000927182	0.4265
F3X4	9	-10211.4	20440.9	-28.8885	5.33275e-07	0.4529
PANGOLINS									PANGOLINS
PAML branch models	negative log likelihood	Model comparison	Likehood ratio test	Background w	Stem Pholidota w	Crown Pholidota w			Pseudogene dating	Branch length	Time Pseudogenic (1dS)	Time Pseudogenic (2dS)	Crown Divergence	Pseudogene Date (1dS)	Pseudogene Date (2dS)	Pseudogene Date (AVG)
Model 1: Pangolins	-11451.3			0.4119	0.6351	0.8829			Pangolins	38.13	14.4284	11.3933	41.34	55.7684	52.7333	54.2509
Model 2: Pangolins Fixed 1	-11451.5	1 vs. 2	0.426154	0.412	0.6345	1
Model 3: Pangolins Stem BG	-11453.2	1 vs. 3	3.74488	0.4204		0.8854
AARDVARK									AARDVARK
PAML branch models	negative log likelihood	Model comparison	Likehood ratio test	Background w	Orycteropus w				Pseudogene dating	Branch length	Pseudogene Date (1dS)	Pseudogene Date (2dS)	Pseudogene Date (AVG)
Model 1: Orycteropus	-10531.3			0.4094	0.6405				Orycteropus afer	66.3	25.943	20.5754	23.2592
Model 2: Orycteropus BG	-10532.7	1 vs. 2	2.76078	0.4156
NUMBAT
PAML branch models	negative log likelihood	Model comparison	Likehood ratio test	Background w	Myrmecobius w
Model 1: Myrmecobius	-10534.7			0.4092	0.3601
Model 2: Myrmecobius BG	-10534.7	1 vs. 2	0.18313	0.4078
