## Supplementary material for "Pseudogenes Document Protracted Parallel Regression of Oral Anatomy in Myrmecophagous Mammals": Supp Table S5

### Sheet: S5. AMELX
Supplementary Table S5. PAML and pseudogene dating analysis results for AMELX. Green highlighted values indicate significant difference in models (p < 0.05).
One ratio analyses
CF	K	negative log likelihood	AIC	DAIC	Relative weight	w
1/61 each	0	-2923.45	5846.91	0	1	0.2508
F1X4	3	-2928.47	5862.94	-16.0289	0.000330643	0.3108
F3X4	9	-2924.98	5867.95	-21.044	2.69378e-05	0.3492
PANGOLINS									PANGOLINS
PAML branch models	negative log likelihood	Model comparison	Likehood ratio test	Background w	Stem Pholidota w	Crown Pholidota w			Pseudogene dating	Branch length	Time Pseudogenic (1dS)	Time Pseudogenic (2dS)	Crown Divergence	Pseudogene Date (1dS)	Pseudogene Date (2dS)	Pseudogene Date (AVG)
Model 1: Pangolins	-3341.97			0.2552	0.7065	0.6583			Pangolins all	38.13	21.6847	18.3018	41.34	63.0247	59.6418	61.3332
Model 2: Pangolins Fixed 1	-3342.94	1 vs. 2	1.92758	0.2555	0.6789	1
Model 3: Pangolins Stem BG	-3344.32	1 vs. 3	4.69852	0.2672		0.686
AARDVARK									AARDVARK
PAML branch models	negative log likelihood	Model comparison	Likehood ratio test	Background w	Orycteropus w				Pseudogene dating	Branch length	Pseudogene Date (1dS)	Pseudogene Date (2dS)	Pseudogene Date (AVG)
Model 1: Orycteropus	-3061.98			0.2511	0.5412				Orycteropus afer	66.3	25.6825	20.3417	23.0121
Model 2: Orycteropus BG	-3063.72	1 vs. 2	3.47856	0.2628
ECHIDNA									ECHIDNA
PAML branch models	negative log likelihood	Model comparison	Likehood ratio test	Background w	Tachyglossus w				Pseudogene dating	Branch length	Pseudogene Date (1dS)	Pseudogene Date (2dS)	Pseudogene Date (AVG)
Model 1: Tachyglossus	-3359.81			0.2394	0.4449				Tachyglossus	56.4	15.2382	11.6076	13.4229
Model 2: Tachyglossus BG	-3360.62	1a vs. 1b	1.6195	0.2458
NUMBAT
PAML branch models	negative log likelihood	Model comparison	Likehood ratio test	Background w	Myrmecobius w
Model 1: Myrmecobius	-2990.69			0.2499	0.2394
Model 2: Myrmecobius BG	-2990.69	1 vs. 2	0.003228	0.2497
