## Supplementary material for "Pseudogenes Document Protracted Parallel Regression of Oral Anatomy in Myrmecophagous Mammals": Supp Table S6

### Sheet: S6. AMTN
Supplementary Table S6. PAML analysis results for AMTN. Green highlighted values indicate significant difference in models (p < 0.05).
One ratio analyses
CF	K	negative log likelihood	AIC	DAIC	Relative weight	w
1/61 each	0	-4993.16	9986.31	0	1	0.482
F1X4	3	-4998.15	10002.3	-15.9874	0.000337589	0.4914
F3X4	9	-5035.59	10089.2	-102.862	4.61108e-23	0.5316
PANGOLINS
PAML branch models	negative log likelihood	Model comparison	Likehood ratio test	Background w	Stem Pholidota w	Crown Pholidota w
Model 1: Pangolins	-5317.21			0.4872	1.0111	1.1425
Model 2: Pangolins Fixed 1	-5317.27	1a vs. 1b	0.114824	0.4871	1.0136	1
Model 3: Pangolins Stem BG	-5318.77	1a vs. 1c	3.11265	0.4975		1.1609
AARDVARK
PAML branch models	negative log likelihood	Model comparison	Likehood ratio test	Background w	Orycteropus w
Model 1: Orycteropus	-5104.81			0.484	1.2663
Model 2: Orycteropus BG	-5106.97	1 vs. 2	4.32822	0.495
NUMBAT
PAML branch models	negative log likelihood	Model comparison	Likehood ratio test	Background w	Myrmecobius w
Model 1: Myrmecobius	-5104.67			0.4799	0.4367
Model 2: Myrmecobius BG	-5104.68	1 vs. 2	0.027856	0.4792
