## Supplementary material for "Pseudogenes Document Protracted Parallel Regression of Oral Anatomy in Myrmecophagous Mammals": Supp Table S7

### Sheet: S7. DSPP
Supplementary Table S7. PAML analysis results for DSPP. Green highlighted values indicate significant difference in models (p < 0.05).
One ratio analyses
CF	K	negative log likelihood	AIC	DAIC	Relative weight	w
1/61 each	0	-14598	29195.9	0	1	0.7517
F1X4	3	-14889.4	29784.8	-588.874	1.34149e-128	0.6303
F3X4	9	-14955.7	29929.4	-733.425	5.48067e-160	0.5924
PANGOLINS
PAML branch models	negative log likelihood	Model comparison	Likehood ratio test	Background w	Stem Pholidota w	Crown Pholidota w
Model 1: Pangolins	-15656.7			0.7528	1.0763	0.5433
Model 2: Pangolins Fixed 1	-15659.4	1 vs. 2	5.25954	0.7532	1.0698	1
Model 3: Pangolins Stem BG	-15658.5	1 vs. 3	3.56384	0.7665		0.5475
AARDVARK
PAML branch models	negative log likelihood	Model comparison	Likehood ratio test	Background w	Orycteropus w
Model 1: Orycteropus	-15214.5			0.7526	0.8977
Model 2: Orycteropus BG	-15214.9	1 vs. 2	0.733598	0.7583
NUMBAT
PAML branch models	negative log likelihood	Model comparison	Likehood ratio test	Background w	Myrmecobius w
Model 1: Myrmecobius	-14946.6			0.753	0.9748
Model 2: Myrmecobius BG	-14946.9	1 vs. 2	0.620768	0.7564
