## Supplementary material for "Pseudogenes Document Protracted Parallel Regression of Oral Anatomy in Myrmecophagous Mammals": Supp Table S8

### Sheet: S8. ENAM
Supplementary Table S8. PAML and pseudogene dating analysis results for ENAM. Green highlighted values indicate significant difference in models (p < 0.05).
One ratio analyses
CF	K	negative log likelihood	AIC	DAIC	Relative weight	w
1/61 each	0	-28902.5	57805	-28.1411	7.74884e-07	0.5152
F1X4	3	-28885.4	57776.8	0	1	0.489
F3X4	9	-28935.3	57888.6	-111.802	5.27726e-25	0.461
PANGOLINS									PANGOLINS
PAML branch models	negative log likelihood	Model comparison	Likehood ratio test	Background w	Stem Pholidota w	Crown Pholidota w			Pseudogene dating	Branch length	Time Pseudogenic (1dS)	Time Pseudogenic (2dS)	Crown Divergence	Pseudogene Date (1dS)	Pseudogene Date (2dS)	Pseudogene Date (AVG)
Model 1: Pangolins	-31493.9			0.4903	0.9276	0.853			Pangolins	38.13	32.4199	30.4646	41.34	73.7599	71.8046	72.7822
Model 2: Pangolins Fixed 1	-31494.7	1 vs. 2	1.48792	0.4905	0.9237	1
Model 3: Pangolins Stem BG	-31500.9	1 vs. 3	13.9959	0.5		0.8611
AARDVARK									AARDVARK
PAML branch models	negative log likelihood	Model comparison	Likehood ratio test	Background w	Orycteropus w				Pseudogene dating	Branch length	Pseudogene Date (1dS)	Pseudogene Date (2dS)	Pseudogene Date (AVG)
Model 1: Orycteropus	-30024.4			0.4894	0.6437				Orycteropus afer	66.3	20.0354	15.423	17.7292
Model 2: Orycteropus BG	-30026.2	1 vs. 2	3.51531	0.495
NUMBAT
PAML branch models	negative log likelihood	Model comparison	Likehood ratio test	Background w	Myrmecobius w
Model 1: Myrmecobius	-29868.2			0.4902	0.5112
Model 2: Myrmecobius BG	-29868.2	1 vs. 2	0.05495	0.4908
