## Supplementary material for "Pseudogenes Document Protracted Parallel Regression of Oral Anatomy in Myrmecophagous Mammals": Supp Table S9

### Sheet: S9. KLK4
Supplementary Table S9. PAML and pseudogene dating analysis results for KLK4. Green highlighted values indicate significant difference in models (p < 0.05).
One ratio analyses
CF	K	negative log likelihood	AIC	DAIC	Relative weight	w
1/61 each	0	-3854.68	7709.37	-97.3248	7.34833e-22	0.3878
F1X4	3	-3858.27	7722.54	-110.501	1.01179e-24	0.3205
F3X4	9	-3797.02	7612.04	0	1	0.2109
PANGOLINS									PANGOLINS
PAML branch models	negative log likelihood	Model comparison	Likehood ratio test	Background w	Stem Pholidota w	Crown Pholidota w			Pseudogene dating	Branch length	Time Pseudogenic (1dS)	Time Pseudogenic (2dS)	Crown Divergence	Pseudogene Date (1dS)	Pseudogene Date (2dS)	Pseudogene Date (AVG)
Model 1: Afro Pangolins	-3917.41			0.2136	0.9533	2.7468			Afro Pangolins	38.13	36.0839	35.2727	41.34	77.4239	76.6127	77.0183
Model 2: Afro Pangolins Fixed 1	-3918	1 vs. 2	1.16965	0.2136	0.9578	1
Model 3: Afro Pangolins Stem BG	-3920.13	1 vs. 3	5.43115	0.2198		2.7909
