## Supplementary material for "Pseudogenes Document Protracted Parallel Regression of Oral Anatomy in Myrmecophagous Mammals": Supp Table S10

### Sheet: S10. MMP20
Supplementary Table S10. PAML and pseudogene dating analysis results for MMP20. Green highlighted values indicate significant difference in models (p < 0.05).
One ratio analyses
CF	K	negative log likelihood	AIC	DAIC	Relative weight	w
1/61 each	0	-8564.99	17130	-5.94163	0.0512616	0.1761
F1X4	3	-8559.02	17124	0	1	0.172
F3X4	9	-8571.52	17161	-36.9861	9.30172e-09	0.1731
PANGOLINS									PANGOLINS
PAML branch models	negative log likelihood	Model comparison	Likehood ratio test	Background w	Stem Pholidota w	Crown Pholidota w			Pseudogene dating	Branch length	Time Pseudogenic (1dS)	Time Pseudogenic (2dS)	Crown Divergence	Pseudogene Date (1dS)	Pseudogene Date (2dS)	Pseudogene Date (AVG)
Model 1: Pangolins	-9834.83			0.1738	0.6187	1.0471			Pangolins	38.13	20.7495	17.3585	41.34	62.0895	58.6985	60.394
Model 2: Pangolins Fixed 1	-9834.86	1 vs. 2	0.06023	0.1738	0.6234	1
Model 3: Pangolins Stem BG	-9846.58	1 vs. 3	23.5009	0.1846		1.1623
AARDVARK									AARDVARK
PAML branch models	negative log likelihood	Model comparison	Likehood ratio test	Background w	Orycteropus w				Pseudogene dating	Branch length	Pseudogene Date (1dS)	Pseudogene Date (2dS)	Pseudogene Date (AVG)
Model 1: Orycteropus	-8983.21			0.1727	0.5658				Orycteropus afer	66.3	31.5031	25.7183	28.6107
Model 2: Orycteropus BG	-8995.99	1 vs. 2	25.5679	0.1854
ECHIDNA									ECHIDNA
PAML branch models	negative log likelihood	Model comparison	Likehood ratio test	Background w	Tachyglossus w				Pseudogene dating	Branch length	Pseudogene Date (1dS)	Pseudogene Date (2dS)	Pseudogene Date (AVG)
Model 1: Tachyglossus	-8662.12			0.1722	0.1808				Tachyglossus	184.7	1.91885	1.34739	1.63312
Model 2: Tachyglossus BG	-8662.13	1 vs. 2	0.010832	0.1723
NUMBAT
PAML branch models	negative log likelihood	Model comparison	Likehood ratio test	Background w	Myrmecobius w
Model 1: Myrmecobius	-8701.78			0.172	0.1178
Model 2: Myrmecobius BG	-8702.05	1 vs. 2	0.538758	0.1712
