## Supplementary material for "Pseudogenes Document Protracted Parallel Regression of Oral Anatomy in Myrmecophagous Mammals": Supp Table S11

### Sheet: S11. MYH16
Supplementary Table S11. PAML and pseudogene dating analysis results for MYH16. Green highlighted values indicate significant difference in models (p < 0.05).
One ratio analyses
CF	K	negative log likelihood	AIC	DAIC	Relative weight	w
1/61 each	0	-21615.4	43230.9	-289.357	1.46837e-63	0.0459
F1X4	3	-21609.9	43225.7	-284.219	1.91693e-62	0.0419
F3X4	9	-21461.8	42941.5	0	1	0.031
PANGOLINS									PANGOLINS
PAML branch models	negative log likelihood	Model comparison	Likehood ratio test	Background w	Stem Pholidota w	Crown Pholidota w			Pseudogene dating	Branch length	Time Pseudogenic (1dS)	Time Pseudogenic (2dS)	Crown Divergence	Pseudogene Date (1dS)	Pseudogene Date (2dS)	Pseudogene Date (AVG)
Model 1: Pangolins	-25282.2			0.0316	0.4882	0.7578			Pangolins	38.13	23.9743	20.6835	41.34	65.3143	62.0235	63.6689
Model 2: Pangolins Fixed 1	-25285.6	1 vs. 2	6.85898	0.0317	0.4827	1
Model 3: Pangolins Stem BG	-25405.2	1 vs. 3	246.14	0.0396		0.7981
AARDVARK
PAML branch models	negative log likelihood	Model comparison	Likehood ratio test	Background w	Orycteropus w
Model 1: Orycteropus	-22758.3			0.0307	0.0385
Model 2: Orycteropus BG	-22758.9	1 vs. 2	1.34553	0.0312
ECHIDNA									ECHIDNA
PAML branch models	negative log likelihood	Model comparison	Likehood ratio test	Background w	Tachyglossus w				Pseudogene dating	Branch length	Pseudogene Date (1dS)	Pseudogene Date (2dS)	Pseudogene Date (AVG)
Model 1: Tachyglossus	-25038			0.0314	0.42				Tachyglossus	56.4	22.6275	18.0065	20.317
Model 2: Tachyglossus BG	-25169.7	1a vs. 1b	263.437	0.0396
NUMBAT
PAML branch models	negative log likelihood	Model comparison	Likehood ratio test	Background w	Myrmecobius w
Model 1: Myrmecobius	-22111.7			0.0314	0.0464
Model 2: Myrmecobius BG	-22112.3	1 vs. 2	1.2368	0.0317
