## Supplementary material for "Pseudogenes Document Protracted Parallel Regression of Oral Anatomy in Myrmecophagous Mammals": Supp Table S12

### Sheet: S12. ODAM
Supplementary Table S12. PAML and pseudogene dating analysis results for ODAM. Green highlighted values indicate significant difference in models (p < 0.05).
One ratio analyses
CF	K	negative log likelihood	AIC	DAIC	Relative weight	w
1/61 each	0	-6023.66	12047.3	0	1	0.5096
F1X4	3	-6043.69	12093.4	-46.0591	9.96283e-11	0.5089
F3X4	9	-6049.99	12118	-70.655	4.54414e-16	0.5376
PANGOLINS									PANGOLINS
PAML branch models	negative log likelihood	Model comparison	Likehood ratio test	Background w	Stem Pholidota w	Crown Pholidota w			Pseudogene dating	Branch length	Time Pseudogenic (1dS)	Time Pseudogenic (2dS)	Crown Divergence	Pseudogene Date (1dS)	Pseudogene Date (2dS)	Pseudogene Date (AVG)
Model 1: Pangolins	-6612.19			0.5108	0.7793	1.0386			Pangolins	38.13	21.1807	17.7914	41.34	62.5207	59.1314	60.8261
Model 2: Pangolins Fixed 1	-6612.2	1 vs. 2	0.016566	0.5107	0.7825	1
Model 3: Pangolins Stem BG	-6612.94	1 vs. 3	1.49393	0.5184		1.0722
AARDVARK									AARDVARK
PAML branch models	negative log likelihood	Model comparison	Likehood ratio test	Background w	Orycteropus w				Pseudogene dating	Branch length	Pseudogene Date (1dS)	Pseudogene Date (2dS)	Pseudogene Date (AVG)
Model 1: Orycteropus	-6392.16			0.5084	0.9054				Orycteropus afer	66.3	53.5417	49.4625	51.5021
Model 2: Orycteropus BG	-6394.68	1 vs. 2	5.04147	0.5272
NUMBAT
PAML branch models	negative log likelihood	Model comparison	Likehood ratio test	Background w	Myrmecobius w
Model 1: Myrmecobius	-6156.19			0.5092	0.1946
Model 2: Myrmecobius BG	-6158	1 vs. 2	3.63154	0.5
