## Supplementary material for "Pseudogenes Document Protracted Parallel Regression of Oral Anatomy in Myrmecophagous Mammals": Supp Table S13

### Sheet: S13. ODAPH
Supplementary Table S13. PAML analysis results for ODAPH. Green highlighted values indicate significant difference in models (p < 0.05).
One ratio analyses
CF	K	negative log likelihood	AIC	DAIC	Relative weight	w
1/61 each	0	-3615.76	7231.51	0	1	0.4977
F1X4	3	-3632.27	7270.54	-39.0239	3.35793e-09	0.5048
F3X4	9	-3634.11	7286.21	-54.7	1.32448e-12	0.4933
PANGOLINS
PAML branch models	negative log likelihood	Model comparison	Likehood ratio test	Background w	Stem Pholidota w	Crown Pholidota w
Model 1: Pangolins	-3967.78			0.503	1.674	1.4742
Model 2: Pangolins Fixed 1	-3968.22	1 vs. 2	0.87912	0.5028	1.6758	1
Model 3: Pangolins Stem BG	-3972.09	1 vs. 3	8.62688	0.5286		1.4804
AARDVARK
PAML branch models	negative log likelihood	Model comparison	Likehood ratio test	Background w	Orycteropus w
Model 1: Orycteropus	-3760.75			0.5009	0.4509
Model 2: Orycteropus BG	-3760.79	1 vs. 2	0.069592	0.4988
NUMBAT
PAML branch models	negative log likelihood	Model comparison	Likehood ratio test	Background w	Myrmecobius w
Model 1: Myrmecobius	-3691.14			0.5007	0.2797
Model 2: Myrmecobius BG	-3691.48	1 vs. 2	0.674222	0.4964
