## Supplementary material for "Pseudogenes Document Protracted Parallel Regression of Oral Anatomy in Myrmecophagous Mammals": Supp Table S14

### Sheet: S14. PKD2L1
Supplementary Table S14. PAML and pseudogene dating analysis results for PKD2L1. Green highlighted values indicate significant difference in models (p < 0.05).
One ratio analyses
CF	K	negative log likelihood	AIC	DAIC	Relative weight	w
1/61 each	0	-12615.8	25231.7	-12.3942	0.00203535	0.1753
F1X4	3	-12606.6	25219.3	0	1	0.1683
F3X4	9	-12648.4	25314.8	-95.5213	1.81059e-21	0.1377
PANGOLINS									PANGOLINS
PAML branch models	negative log likelihood	Model comparison	Likehood ratio test	Background w	Stem Pholidota w	Crown Pholidota w			Pseudogene dating	Branch length	Time Pseudogenic (1dS)	Time Pseudogenic (2dS)	Crown Divergence	Pseudogene Date (1dS)	Pseudogene Date (2dS)	Pseudogene Date (AVG)
Model 1: Pangolins	-14435.4			0.1683	0.2815	1.0032			Pangolins	38.13	5.19434	3.79096	41.34	46.5343	45.131	45.8327
Model 2: Pangolins Fixed 1	-14435.4	1 vs. 2	0.000484	0.1683	0.2816	1
Model 3: Pangolins Stem BG	-14437.6	1 vs. 3	4.36989	0.1716		1.01
AARDVARK									AARDVARK
PAML branch models	negative log likelihood	Model comparison	Likehood ratio test	Background w	Orycteropus w				Pseudogene dating	Branch length	Pseudogene Date (1dS)	Pseudogene Date (2dS)	Pseudogene Date (AVG)
Model 1: Orycteropus	-13255.3			0.1697	0.3206				Orycteropus afer	73.59	13.3744	9.90193	11.6381
Model 2: Orycteropus BG	-13260.8	1 vs. 2	10.8931	0.1765
ECHIDNA									ECHIDNA
PAML branch models	negative log likelihood	Model comparison	Likehood ratio test	Background w	Tachyglossus w				Pseudogene dating	Branch length	Pseudogene Date (1dS)	Pseudogene Date (2dS)	Pseudogene Date (AVG)
Model 1: Tachyglossus	-14127.9			0.1671	0.9192				Tachyglossus	56.4	50.9286	48.8957	49.9122
Model 2: Tachyglossus BG	-14137.7	1a vs. 1b	19.6156	0.1719
NUMBAT
PAML branch models	negative log likelihood	Model comparison	Likehood ratio test	Background w	Myrmecobius w
Model 1: Myrmecobius	-12974.5			0.1684	0.2152
Model 2: Myrmecobius BG	-12974.8	1 vs. 2	0.571692	0.1694
