## Supplementary material for "Pseudogenes Document Protracted Parallel Regression of Oral Anatomy in Myrmecophagous Mammals": Supp Table S15

### Sheet: S15. TAS1R1
Supplementary Table S15. PAML analysis results for TAS1R1. Green highlighted values indicate significant difference in models (p < 0.05).
One ratio analyses
CF	K	negative log likelihood	AIC	DAIC	Relative weight	w
1/61 each	0	-22216.8	44433.7	0	1	0.3728
F1X4	3	-22316.5	44638.9	-205.229	2.72283e-45	0.3399
F3X4	9	-22307	44632	-198.294	8.73071e-44	0.2602
PANGOLINS
PAML branch models	negative log likelihood	Model comparison	Likehood ratio test	Background w	Stem Pholidota w	Crown Pholidota w	Single Pholidota w
Model 1a: Pangolins	-24497.7			0.3761	0.292	0.289
Model 1b: Pangolins Fixed 1	-24546.8	1a vs. 1b	98.238	0.377	0.287	1
Model 1c: Pangolins Stem BG	-24498.5	1a vs. 1c	1.56157	0.3736		0.2885
Model 2a: Phataginus tricuspis	-23067.2			0.3742			0.3484
Model 2b: Phataginus tricuspis BG	-23067.3	2a vs. 2b	0.186906	0.3732
Model 3a: Phataginus tetradactyla	-23068.2			0.3743			0.3033
Model 3b: Phataginus tetradactyla BG	-23069	3a vs. 3b	1.61614	0.3712
Model 4a: Smutsia gigantea	-23013			0.3742			0.3022
Model 4b: Smutsia gigantea BG	-23013.8	4a vs. 4b	1.54978	0.3713
Model 5a: Smutsia temminckii	-23007.2			0.3744			0.308
Model 5b: Smutsia temminckii BG	-23007.8	5a vs. 5b	1.28452	0.3718
Model 6a: Manis pentadactyla	-23029.3			0.3742			0.2682
Model 6b: Manis pentadactyla BG	-23031.3	6a vs. 6b	3.92652	0.3695
Model 7a: Manis javanica	-23014.1			0.3741			0.2832
Model 7b: Manis javanica BG	-23015.4	7a vs. 7b	2.63763	0.3704
Model 8a: Manis culionensis	-22972			0.374			0.3064
Model 8b: Manis culionensis BG	-22972.7	8a vs. 8b	1.2903	0.3715
Model 9a: Manis crassicaudata	-23010.1			0.3744			0.2843
Model 9b: Manis crassicaudata BG	-23011.4	9a vs. 9b	2.57149	0.3706
AARDVARK
PAML branch models	negative log likelihood	Model comparison	Likehood ratio test	Background w	Orycteropus w
Model 1: Orycteropus	-23015			0.3757	0.2203
Model 2: Orycteropus BG	-23019.8	1 vs. 2	9.58281	0.3682
ECHIDNA
PAML branch models	negative log likelihood	Model comparison	Likehood ratio test	Background w	Tachyglossus w
Model 1: Tachyglossus	-24947			0.377	0.8146
Model 2: Tachyglossus BG	-24951.2	1 vs. 2	8.47888	0.3825
NUMBAT
PAML branch models	negative log likelihood	Model comparison	Likehood ratio test	Background w	Myrmecobius w
Model 1: Myrmecobius	-22852.5			0.3736	0.2898
Model 2: Myrmecobius BG	-22853.1	1 vs. 2	1.06118	0.3717
