## Supplementary material for "Pseudogenes Document Protracted Parallel Regression of Oral Anatomy in Myrmecophagous Mammals": Supp Table S16

### Sheet: S16. TAS1R2
Supplementary Table S16. PAML and pseudogene dating analysis results for TAS1R2. Green highlighted values indicate significant difference in models (p < 0.05).
One ratio analyses
CF	K	negative log likelihood	AIC	DAIC	Relative weight	w
1/61 each	0	-23679.7	47359.3	-478.015	1.586e-104	0.4194
F1X4	3	-23707.8	47421.7	-540.353	4.61145e-118	0.3211
F3X4	9	-23431.7	46881.3	0	1	0.1541
PANGOLINS									PANGOLINS
PAML branch models	negative log likelihood	Model comparison	Likehood ratio test	Background w	Stem Pholidota w	Crown Pholidota w			Pseudogene dating	Branch length	Time Pseudogenic (1dS)	Time Pseudogenic (2dS)	Crown Divergence	Pseudogene Date (1dS)	Pseudogene Date (2dS)	Pseudogene Date (AVG)
Model 1: Pangolins	-25879.5			0.1555	0.3364	0.5205			Pangolins	38.13	18.8979	15.5389	41.34	60.2379	56.8789	58.5584
Model 2: Pangolins Fixed 1	-25889.6	1 vs. 2	20.1525	0.1555	0.3326	1
Model 3: Pangolins Stem BG	-25888.9	1 vs. 3	18.7342	0.1601		0.5246
AARDVARK
PAML branch models	negative log likelihood	Model comparison	Likehood ratio test	Background w	Orycteropus w
Model 1: Orycteropus	-24367			0.1549	0.1237
Model 2: Orycteropus BG	-24367.9	1 vs. 2	1.73207	0.1535
ECHIDNA
PAML branch models	negative log likelihood	Model comparison	Likehood ratio test	Background w	Tachyglossus w
Model 1: Tachyglossus	-25765.2			0.1486	0.3321
Model 2: Tachyglossus BG	-25767.3	1 vs. 2	4.08527	0.1501
NUMBAT
PAML branch models	negative log likelihood	Model comparison	Likehood ratio test	Background w	Myrmecobius w
Model 1: Myrmecobius	-24184.5			0.1548	0.1262
Model 2: Myrmecobius BG	-24184.8	1 vs. 2	0.562992	0.1541
