## Supplementary material for "Pseudogenes Document Protracted Parallel Regression of Oral Anatomy in Myrmecophagous Mammals": Supp Table S17

### Sheet: S17. TAS1R3
Supplementary Table S17. PAML and pseudogene dating analysis results for TAS1R3. Green highlighted values indicate significant difference in models (p < 0.05).
One ratio analyses
CF	K	negative log likelihood	AIC	DAIC	Relative weight	w
1/61 each	0	-23457	46914	-360.948	4.17878e-79	0.3483
F1X4	3	-23446.4	46898.7	-345.646	8.78875e-76	0.2598
F3X4	9	-23267.5	46553.1	0	1	0.1588
PANGOLINS									PANGOLINS
PAML branch models	negative log likelihood	Model comparison	Likehood ratio test	Background w	Stem Pholidota w	Crown Pholidota w	Single Pholidota w		Pseudogene dating	Branch length	Pseudogene Date (1dS)	Pseudogene Date (2dS)	Pseudogene Date (AVG)
Model 1a: Pangolins	-26354.4			0.1599	0.1932	0.238			Phataginus tricuspis	79.47	5.61565	4.01609	4.81587
Model 1b: Pangolins Fixed 1	-26445.4	1a vs. 1b	181.866	0.1598	0.1824	1			Phataginus tetradactyla	79.47	5.01826	3.58061	4.29944
Model 1c: Pangolins Stem BG	-26354.9	1a vs. 1c	0.990246	0.1609		0.2385
Model 2a: Phataginus tricuspis	-24322.4			0.1594			0.2188
Model 2b: Phataginus tricuspis BG	-24324.5	2a vs. 2b	4.19212	0.1618
Model 3a: Phataginus tetradactyla	-24334.8			0.1591			0.2122
Model 3b: Phataginus tetradactyla BG	-24336.5	3a vs. 3b	3.5196	0.1614
Model 4a: Smutsia gigantea	-24300.3			0.1592			0.2094
Model 4b: Smutsia gigantea BG	-24301.8	4a vs. 4b	3.01492	0.1612
Model 5a: Smutsia temminckii	-24326.1			0.1592			0.2043
Model 5b: Smutsia temminckii BG	-24327.4	5a vs. 5b	2.57426	0.1611
Model 6a: Manis pentadactyla	-24268.4			0.1581			0.1882
Model 6b: Manis pentadactyla BG	-24269	6a vs. 6b	1.18688	0.1594
Model 7a: Manis javanica	-24256.5			0.1583			0.1774
Model 7b: Manis javanica BG	-24256.7	7a vs. 7b	0.500226	0.1591
Model 8a: Manis culionensis	-24259.9			0.1583			0.1686
Model 8b: Manis culionensis BG	-24260	8a vs. 8b	0.153902	0.1588
Model 9a: Manis crassicaudata	-24270.1			0.1584			0.1666
Model 9b: Manis crassicaudata BG	-24270.1	9a vs. 9b	0.100684	0.1588
AARDVARK
PAML branch models	negative log likelihood	Model comparison	Likehood ratio test	Background w	Orycteropus w
Model 1: Orycteropus	-24247.4			0.16	0.1857
Model 2: Orycteropus BG	-24247.8	1 vs. 2	0.695528	0.161
ECHIDNA
PAML branch models	negative log likelihood	Model comparison	Likehood ratio test	Background w	Tachyglossus w
Model 1: Tachyglossus	-25447.9			0.1542	0.2998
Model 2: Tachyglossus BG	-25451.8	1 vs. 2	7.64201	0.1563
NUMBAT
PAML branch models	negative log likelihood	Model comparison	Likehood ratio test	Background w	Myrmecobius w
Model 1: Myrmecobius	-23906.2			0.159	0.3006
Model 2: Myrmecobius BG	-23908.9	1 vs. 2	5.42465	0.161
